# Differentiation and migration of hematopoietic stem and progenitor cells cross multiple tissues

**DOI:** 10.1101/2023.09.15.557856

**Authors:** Shiya Yu, Hui Li, Xuefei Wang, Guanming Chen, Hongwen Huang, Ni Hong, You-Qiang Song, Xuegong Zhang, Wenfei Jin

**Affiliations:** School of Life Sciences, Southern University of Science and Technology, Shenzhen, China; School of Biomedical Sciences, The University of Hong Kong, Hong Kong, China; MOE Key Lab of Bioinformatics and Bioinformatics Division of TNLIST, Department of Automation, Tsinghua University, Beijing, China; CAS Key Laboratory of Computational Biology, Shanghai Institute of Nutrition and Health, University of Chinese Academy of Sciences, Chinese Academy of Sciences, Shanghai, 200031, China

**Author notes:** These authors contributed equally (Shiya Yu, Hui Li). Corresponding author (W.J.).

**Keywords:** Single cell sequencing, Cell migration, Differentiation cross tissues, Hematopoiesis, Hematopoietic stem cells and progenitor cells (HSPCs)

## Abstract

Hematopoiesis requires the coordinated differentiation of hematopoietic stem cells and progenitor cells (HSPCs) in multiple tissues. Although differentiation of HSPCs in bone marrow (BM) has been well-studied, our knowledge about the migration and differentiation of HSPCs cross tissues is limited. Here, we collected and integrated single-cell RNA-seq data of human CD34+ cells, which represent HSPCs, from BM, peripheral blood (PB), thymus and mobilized PB (mPB), to investigate the hematopoiesis cross tissues. We constructed a cell atlas of HSPCs cross tissues and found most HSPC subsets in BM had counterparts in PB, indicating migration of HSPCs from BM to PB has a much broad spectrum. We found B progenitors highly expressed *CXCR4* for anchoring in BM, while cells with low expression of *CXCR4* facilitate their migration out of BM. Among the HSPC subsets from thymus, we only found the counterparts of the earliest thymic progenitors (ETPs) in BM and PB, potentially indicating that ETPs were the subsets that migrated from BM to PB and thymus. We found interaction signaling including *CD99*-*CD99*, *CXCL12*-*CXCR4* and *CCL19*-*CCR7* played important roles in ETP homing to thymus. Briefly, these data provided a single unified developmental spectrum of hematopoiesis cross different tissues, connected by cell migration.
