## Supplementary material for "Differentiation and migration of hematopoietic stem and progenitor cells cross multiple tissues": Supplimentary Table 1

### Sheet: Sheet1
Sample	tissue	Gender	Age	Data accession	Filtered cell number
BM1	Bone marrow	-	53yr	GSE133181	11574
BM2	Bone marrow	-	21yr	GSE133181	11485
BM3	Bone marrow	-	30yr	GSE133181	5091
BM4	Bone marrow	-	41yr	GSE133181	5102
BM5	Bone marrow	Male	-	HRA000084	3040
PB1	Peripheral blood	Male	20-30yr	ENA SUBS10	4636
PB2	Peripheral blood	Male	28yr	ENA SUBS10	5532
PB3	Peripheral blood	Male	68yr	ENA SUBS10	5063
PB4	Peripheral blood	Male	44yr	ENA SUBS10	6547
mPB1	Mobilized Peripheral blood	Female	67yr	GSE144568	3275
mPB2	Mobilized Peripheral blood	Male	60yr	GSE144568	5381
mPB3	Mobilized Peripheral blood	Female	56yr	GSE144568	5233
mPB4	Mobilized Peripheral blood	Male	55yr	GSE144568	4511
thymus1	Thymus	Male	19mo	GSE139042	4984
thymus2	Thymus	Male	23mo	GSE139042	3884
thymus3	Thymus	Male	P9	GSE139042	5260
