## Supplementary material for "Differentiation and migration of hematopoietic stem and progenitor cells cross multiple tissues": Supplimentary Table 2

### Sheet: Sheet1
NCBI Gene ID	Gene Symbol	Species	Sequence (5' to 3')		Reference
17975	Ncl	Mouse	Forward	AAAGGCAAAAAGGCTACCACA	Primer Bank, 31543315a1
			Reverse	GGAATGACTTTGGCTGGTGTAA
673094	Cd99	Mouse	Forward	GCGAGTGACGACTTCAACCTGG	Origene MP201961
			Reverse	CGTCCTCCAGGTCGAAGCCTC
12010	B2m	Mouse	Forward	TTCACCCCCACTGAGACTGAT	IG Winkler et al. Leukemia 2012
			Reverse	GTCTTGGGCTCGGCCATA
16149	Cd74	Mouse	Forward	CCGCCTAGACAAGCTGACC	Primer Bank, 29789020a1
			Reverse	ACAGGTTTGGCAGATTTCGGA
12505	Cd44	Mouse	Forward	TCGATTTGAATGTAACCTGCCG	Primer Bank, 26337169a1
			Reverse	CAGTCCGGGAGATACTGTAGC
